# Contrasting and conserved roles of NPR pathways in diverged land plant lineages

**DOI:** 10.1101/2022.07.19.500630

**Authors:** Hyung-Woo Jeon, Hidekazu Iwakawa, Satoshi Naramoto, Cornelia Herrfurth, Nora Gutsche, Titus Schlüter, Junko Kyozuka, Shingo Miyauchi, Ivo Feussner, Sabine Zachgo, Hirofumi Nakagami

**Affiliations:** Max-Planck Institute for Plant Breeding Research, 50829 Cologne, Germany; Graduate School of Life Sciences, Tohoku University, Sendai 980-8577, Japan; Service Unit for Metabolomics and Lipidomics, Göttingen Center for Molecular Biosciences (GZMB), University of Göttingen, 37077 Göttingen, Germany; Division of Botany, Osnabrück University, 49076 Osnabrück, Germany; Department for Plant Biochemistry, Albrecht von Haller Institute for Plant Sciences and Göttingen Center for Molecular Biosciences (GZMB), University of Göttingen, 37077 Göttingen, Germany; School of Biological Science and Technology, College of Science and Engineering, Kanazawa University, Kakuma-machi, Kanazawa 920-1192, Japan; Department of Biological Sciences, Faculty of Science, Hokkaido University, Sapporo 060-0810, Japan

## Abstract

The NPR proteins function as salicylic acid (SA) receptors in *Arabidopsis thaliana*. AtNPR1 plays a central role in SA-induced transcriptional reprogramming whereby positively regulates SA-mediated defense. NPRs are found in the genomes of nearly all land plants. However, we know little about the molecular functions and physiological roles of NPRs in most plant species. Our phylogenetic and alignment analyses show that Brassicaceae NPR1-like proteins have characteristically gained or lost functional residues or motifs identified in AtNPRs, pointing to the possibility of a unique evolutionary trajectory for the Brassicaceae NPR1-like proteins that has resulted in peculiar functions. In line with this observation, we find that the only NPR in *Marchantia polymorpha*, MpNPR, is not the master regulator of SA-induced transcriptional reprogramming and negatively regulates bacterial resistance in this species. Interspecies complementation analysis indicated that the molecular properties of AtNPR1 and MpNPR are partially conserved, implying the diversification of NPR-associated pathways contributed to distinct roles of NPR in different species. The Mp*npr* transcriptome suggested potential roles of MpNPR in heat and far-red light responses. We identify both Mp*npr* and At*npr1-1* display enhanced thermomorphogenesis. NPRs and NPR-associated pathways clearly have evolved distinctively in diverged land plant lineages to cope with different terrestrial environments.
