## Supplementary material for "Contrasting and conserved roles of NPR pathways in diverged land plant lineages": Table S2

### Sheet: Species info
Supplementary Table S2: Reference genomes of species used in BLASTP
Taxon ID	Kingdom	Phylum	Class	Order	Family	Genus	Species	positive NPR1	pseudo NPR1	positive BOP	pseudo BOP	reference site	version
29656	Viridiplantae	Streptophyta	Liliopsida	Alismatales	Araceae	Spirodela	Spirodela polyrhiza	2	0	2	0	JGI Phytozome 12	v2
29655	Viridiplantae	Streptophyta	Liliopsida	Alismatales	Zosteraceae	Zostera	Zostera marina	2	0	2	0	JGI Phytozome 12	v2.2
13333	Viridiplantae	Streptophyta		Amborellales	Amborellaceae	Amborella	Amborella trichopoda	2	0	1	0	JGI Phytozome 12	v1.0
4039	Viridiplantae	Streptophyta		Apiales	Apiaceae	Daucus	Daucus carota	0	3	3	0	JGI Phytozome 12	v2.0
81970	Viridiplantae	Streptophyta		Brassicales	Brassicaceae	Arabidopsis	Arabidopsis halleri	2	2	0	0	JGI Phytozome 12	v1.1
59689	Viridiplantae	Streptophyta		Brassicales	Brassicaceae	Arabidopsis	Arabidopsis lyrata	4	0	2	0	JGI Phytozome 12	v2.1
3702	Viridiplantae	Streptophyta		Brassicales	Brassicaceae	Arabidopsis	Arabidopsis thaliana	4	0	2	0	JGI Phytozome 12	TAIR10
72658	Viridiplantae	Streptophyta		Brassicales	Brassicaceae	Boechera	Boechera stricta	5	2	2	0	JGI Phytozome 12	v1.2
3716	Viridiplantae	Streptophyta		Brassicales	Brassicaceae	Brassica	Brassica oleracea capitata	3	0	4	0	JGI Phytozome 12	v1.0
3711	Viridiplantae	Streptophyta		Brassicales	Brassicaceae	Brassica	Brassica rapa FPsc	7	0	5	0	JGI Phytozome 12	v1.3
264402	Viridiplantae	Streptophyta		Brassicales	Brassicaceae	Capsella	Capsella grandiflora	4	0	2	0	JGI Phytozome 12	v1.1
81985	Viridiplantae	Streptophyta		Brassicales	Brassicaceae	Capsella	Capsella rubella	4	0	2	0	JGI Phytozome 12	v1.0
3649	Viridiplantae	Streptophyta		Brassicales	Caricaceae	Carica	Carica papaya	2	2	1	0	JGI Phytozome 12	ASGPBv0.4
72664	Viridiplantae	Streptophyta		Brassicales	Brassicaceae	Eutrema	Eutrema salsugineum	5	0	2	0	JGI Phytozome 12	v1.0
28502	Viridiplantae	Streptophyta		Caryophyllales	Amaranthaceae	Amaranthus	Amaranthus hypochondriacus	2	0	1	0	JGI Phytozome 12	v1.0
69332	Viridiplantae	Streptophyta	Charophyceae	Charales	Characeae	Chara	Chara braunii	0	0	0	0	ORCAE	Chbra.pep.20180417.orcae
3055	Viridiplantae	Chlorophyta	Chlorophyceae	Chlamydomonadales	Chlamydomonadaceae	Chlamydomonas	Chlamydomonas reinhardtii	0	0	0	0	JGI Phytozome 12	v5.5
3046	Viridiplantae	Chlorophyta	Chlorophyceae	Chlamydomonadales	Dunaliellaceae	Dunaliella	Dunaliella salina	0	0	0	0	JGI Phytozome 12	v1.0
3067	Viridiplantae	Chlorophyta	Chlorophyceae	Chlamydomonadales	Volvocaceae	Volvox	Volvox carteri	0	0	0	0	JGI Phytozome 12	v2.1
3124	Viridiplantae	Streptophyta	Coleochaetophyceae	Coleochaetales	Coleochaetaceae	Coleochaete	Coleochaete orbicularis	0	0	0	0	MarpolBase	v1.1
3659	Viridiplantae	Streptophyta		Cucurbitales	Cucurbitaceae	Cucumis	Cucumis sativus	1	0	2	0	JGI Phytozome 12	v1.0
25629	Viridiplantae	Streptophyta		Cupressales	Taxaceae	Taxus	Taxus baccata	1	0	0	2	Gymno PLAZA 1.0
182486	Viridiplantae	Streptophyta		Cycadales	Cycadaceae	Cycas	Cycas micholitzii	0	0	0	0	Gymno PLAZA 1.0
3847	Viridiplantae	Streptophyta		Fabales	Fabaceae	Glycine	Glycine max	5	0	3	0	JGI Phytozome 12	Wm82.a2.v1
3880	Viridiplantae	Streptophyta		Fabales	Fabaceae	Medicago	Medicago truncatula	3	0	2	0	JGI Phytozome 12	Mt4.0v1
3885	Viridiplantae	Streptophyta		Fabales	Fabaceae	Phaseolus	Phaseolus vulgaris	2	0	2	0	JGI Phytozome 12	v2.1
57577	Viridiplantae	Streptophyta		Fabales	Fabaceae	Trifolium	Trifolium pratense	2	2	1	0	JGI Phytozome 12	v2
3218	Viridiplantae	Streptophyta	Bryopsida	Funariales	Funariaceae	Physcomitrella	Physcomitrella patens	2	0	3	0	JGI Phytozome 12	v3.3
3311	Viridiplantae	Streptophyta		Ginkgoales	Ginkgoaceae	Ginkgo	Ginkgo biloba	0	0	0	0	Gymno PLAZA 1.0
3381	Viridiplantae	Streptophyta		Gnetales	Gnetaceae	Gnetum	Gnetum montanum	0	2	1	0	Gymno PLAZA 1.0
4155	Viridiplantae	Streptophyta		Lamiales	Phrymaceae	Erythranthe	Mimulus guttatus	3	0	1	0	JGI Phytozome 12	v2.0
4006	Viridiplantae	Streptophyta		Malpighiales	Linaceae	Linum	Linum usitatissimum	5	1	2	0	JGI Phytozome 12	v1.0
3983	Viridiplantae	Streptophyta		Malpighiales	Euphorbiaceae	Manihot	Manihot esculenta	2	2	2	0	JGI Phytozome 12	v6.1
3694	Viridiplantae	Streptophyta		Malpighiales	Salicaceae	Populus	Populus trichocarpa	5	4	2	0	JGI Phytozome 12	v3.0
3988	Viridiplantae	Streptophyta		Malpighiales	Euphorbiaceae	Ricinus	Ricinus communis	2	0	1	0	JGI Phytozome 12	v0.1
77065	Viridiplantae	Streptophyta		Malpighiales	Salicaceae	Salix	Salix purpurea	6	1	2	0	JGI Phytozome 12	v1.0
29730	Viridiplantae	Streptophyta		Malvales	Malvaceae	Gossypium	Gossypium raimondii	4	0	2	0	JGI Phytozome 12	v2.1
3641	Viridiplantae	Streptophyta		Malvales	Malvaceae	Theobroma	Theobroma cacao	3	1	1	0	JGI Phytozome 12	v1.1
564608	Viridiplantae	Chlorophyta	Mamiellophyceae	Mamiellales	Mamiellaceae	Micromonas	Micromonas pusilla CCMP1545	0	0	0	0	JGI Phytozome 12	v3.0
296587	Viridiplantae	Chlorophyta	Mamiellophyceae	Mamiellales	Mamiellaceae	Micromonas	Micromonas sp. RCC299	0	0	0	0	JGI Phytozome 12	v3.0
242159	Viridiplantae	Streptophyta	Mamiellophyceae	Mamiellales	Bathycoccaceae	Ostreococcus	Ostreococcus lucimarinus	0	0	0	0	JGI Phytozome 12	v2.0
3197	Viridiplantae	Streptophyta	Marchantiopsida	Marchantiales	Marchantiaceae	Marchantia	Marchantia polymorpha	1	0	0	0	JGI Phytozome 12	v3.1
71139	Viridiplantae	Streptophyta		Myrtales	Myrtaceae	Eucalyptus	Eucalyptus grandis	4	1	2	0	JGI Phytozome 12	v2.0
3329	Viridiplantae	Streptophyta		Pinales	Pinaceae	Picea	Picea abies	0	1	1	1	Gymno PLAZA 1.0
3330	Viridiplantae	Streptophyta		Pinales	Pinaceae	Picea	Picea glauca	0	2	0	0	Gymno PLAZA 1.0
3332	Viridiplantae	Streptophyta		Pinales	Pinaceae	Picea	Picea sitchensis	0	0	0	0	Gymno PLAZA 1.0
71647	Viridiplantae	Streptophyta		Pinales	Pinaceae	Pinus	Pinus pinaster	0	2	1	0	Gymno PLAZA 1.0
3349	Viridiplantae	Streptophyta		Pinales	Pinaceae	Pinus	Pinus sylvestris	1	0	1	0	Gymno PLAZA 1.0
3352	Viridiplantae	Streptophyta		Pinales	Pinaceae	Pinus	Pinus taeda	1	3	1	0	Gymno PLAZA 1.0
3357	Viridiplantae	Streptophyta		Pinales	Pinaceae	Pseudotsuga	Pseudotsuga menziesii	1	2	1	0	Gymno PLAZA 1.0
4615	Viridiplantae	Streptophyta	Liliopsida	Poales	Bromeliaceae	Ananas	Ananas comosus	2	0	3	0	JGI Phytozome 12	v3
15368	Viridiplantae	Streptophyta	Liliopsida	Poales	Poaceae	Brachypodium	Brachypodium distachyon	3	0	2	0	JGI Phytozome 12	v3.1
1071399	Viridiplantae	Streptophyta	Liliopsida	Poales	Poaceae	Brachypodium	Brachypodium stacei	3	0	2	0	JGI Phytozome 12	v1.1
1148796	Viridiplantae	Streptophyta	Liliopsida	Poales	Poaceae	Oropetium	Oropetium thomaeum	2	1	3	0	JGI Phytozome 12	v1.0
4530	Viridiplantae	Streptophyta	Liliopsida	Poales	Poaceae	Oryza	Oryza sativa	3	0	3	0	JGI Phytozome 12	v7_JGI
206008	Viridiplantae	Streptophyta	Liliopsida	Poales	Poaceae	Panicum	Panicum hallii	3	0	3	0	JGI Phytozome 12	v2.0
38727	Viridiplantae	Streptophyta	Liliopsida	Poales	Poaceae	Panicum	Panicum virgatum	5	2	1	4	JGI Phytozome 12	v1.1
4555	Viridiplantae	Streptophyta	Liliopsida	Poales	Poaceae	Setaria	Setaria italica	3	0	3	0	JGI Phytozome 12	v2.2
4556	Viridiplantae	Streptophyta	Liliopsida	Poales	Poaceae	Setaria	Setaria viridis	3	0	3	0	JGI Phytozome 12	v1.1
4558	Viridiplantae	Streptophyta	Liliopsida	Poales	Poaceae	Sorghum	Sorghum bicolor	3	0	3	0	JGI Phytozome 12	v3.1.1
4577	Viridiplantae	Streptophyta	Liliopsida	Poales	Poaceae	Zea	Zea mays	3	1	2	1	JGI Phytozome 12	Ensembl-18
4577	Viridiplantae	Streptophyta	Liliopsida	Poales	Poaceae	Zea	Zea mays PH207	2	2	4	0	JGI Phytozome 12	v1.1
218851	Viridiplantae	Streptophyta		Ranunculales	Ranunculaceae	Aquilegia	Aquilegia coerulea	2	0	1	0	JGI Phytozome 12	v3.1
57918	Viridiplantae	Streptophyta		Rosales	Rosaceae	Fragaria	Fragaria vesca	4	0	1	0	JGI Phytozome 12	v1.1
3750	Viridiplantae	Streptophyta		Rosales	Rosaceae	Malus	Malus domestica	5	2	2	0	JGI Phytozome 12	v1.0
3760	Viridiplantae	Streptophyta		Rosales	Rosaceae	Prunus	Prunus persica	4	0	1	0	JGI Phytozome 12	v2.1
84609	Viridiplantae	Streptophyta	Polypodiopsida	Salviniales	Salviniaceae	Azolla	Azolla filiculoides	2	0	1	0	FernBase	v1.1
32188	Viridiplantae	Streptophyta	Polypodiopsida	Salviniales	Salviniaceae	Salvinia	Salvinia cucullata	1	1	1	1	FernBase	v1.2
85681	Viridiplantae	Streptophyta		Sapindales	Rutaceae	Citrus	Citrus clementina	5	11	1	0	JGI Phytozome 12	v1.0
2711	Viridiplantae	Streptophyta		Sapindales	Rutaceae	Citrus	Citrus sinensis	5	6	1	0	JGI Phytozome 12	v1.1
63787	Viridiplantae	Streptophyta		Saxifragales	Crassulaceae	Kalanchoe	Kalanchoe fedtschenkoi	2	2	1	0	JGI Phytozome 12	v1.1
1670617	Viridiplantae	Streptophyta		Saxifragales	Crassulaceae	Kalanchoe	Kalanchoe laxiflora	6	0	1	0	JGI Phytozome 12	v1.1
88036	Viridiplantae	Streptophyta	Lycopodiopsida	Selaginellales	Selaginellaceae	Selaginella	Selaginella moellendorffii	1	0	2	0	JGI Phytozome 12	v1.0
132261	Viridiplantae	Streptophyta		Solanales	Convolvulaceae	Cuscuta	Cuscuta campestris	3	3	2	1	Vogel et al., 2018
4081	Viridiplantae	Streptophyta		Solanales	Solanaceae	Solanum	Solanum lycopersicum	3	0	3	0	JGI Phytozome 12	iTAG2.4
4113	Viridiplantae	Streptophyta		Solanales	Solanaceae	Solanum	Solanum tuberosum	2	0	3	0	JGI Phytozome 12	v4.03
53036	Viridiplantae	Streptophyta	Sphagnopsida	Sphagnales	Sphagnaceae	Sphagnum	Sphagnum fallax	3	0	4	0	JGI Phytozome 12	v0.5
29760	Viridiplantae	Streptophyta		Vitales	Vitaceae	Vitis	Vitis vinifera	1	1	0	1	JGI Phytozome 12	Genoscope.12X
4641	Viridiplantae	Streptophyta	Liliopsida	Zingiberales	Musaceae	Musa	Musa acuminata	8	0	1	6	JGI Phytozome 12	v1
332123	Viridiplantae	Streptophyta	Zygnemophyceae	Zygnematales	Zygnemataceae	Spirogyra	Spirogyra pratensis	0	0	0	0	MarpolBase	v1.1
574566	Viridiplantae	Chlorophyta	Trebouxiophyceae		Coccomyxaceae	Coccomyxa	Coccomyxa subellipsoidea C-169	0	0	0	0	JGI Phytozome 12	v2.0
						total
