## Supplementary material for "Contrasting and conserved roles of NPR pathways in diverged land plant lineages": Table S3

### Sheet: All in One
Supplementary Table S3: Oligonucleotides used in this study
Oligo	Sequence
Mpnpr1Crisper56For	GCACCCAGCCTCTCGGCTAATTTAAGTCAGTTCACGTTTTAGAGCTAGAA
Mpnpr1Crisper56Rev	TTCTAGCTCTAAAACGTGAACTGACTTAAATTAGCCGAGAGGCTGGGTGC
Mpnpr1_gRNA2_F	CTCGTACACCGTTGTATCCTGT
Mpnpr1_gRNA2_R	AAACACAGGATACAACGGTGTA
pMpNPR1_F_HiFi_F1	TACAAAAAAGCAGGCTCCACGGTACCGTAACAGATAAGACTAC
pMpNPR1_R_HiFi_F1	TAACTTTTAGCGAGCACTGTATGTT
pMpNPR1_F_HiFi_F2	AACATACAGTGCTCGCTAAAAGTTA
pMpNPR1_R_HiFi_F2	GCTACAAATGAACAACACACATGAA
pMpNPR1_F_HiFi_F3	TTCATGTGTGTTGTTCATTTGTAGC
pMpNPR1_R_HiFi_F3	CTACCACCATCTACACTACGATGTCAGTGAC
MpNPR_F_HiFi5	CGTAGTGTAGATGGTGGTAGCAAGGATG
MpNPR1_F_HiFi2	TACAAAAAAGCAGGCTCCACATGGTGGTAGCAAGGATG
MpNPR1m_R_ns_HiFi	TTTGTACAAGAAAGCTGGGTCGCCAATTTTGGTATGTGGACTC
AtNPR1_F_HiFi2	TACAAAAAAGCAGGCTCCACATGGACACCACCATTGATGG
AtNPR1_R_ns_HiFi	TTTGTACAAGAAAGCTGGGTCCCGACGACGATGAGAGAG
AtNPR1_Seq_F1	ACTCAAGCTTGCTAATATATGTGGT
AtNPR1_Seq_F2	GATTCTTCCCGCGCTGTTC
MpNPR1CDS_SeqF1	AAGAGCCCAAAACCGAGCTG
MpNPR1CDS_SeqF2	GTGTGCAAAGAGCGTTGGAC
MpNPR1CDS_SeqF3	AAACATGCCTGTTACATCCG
MpNPR1CDS_SeqF4	GACATGGACGAACAAAAAGG
MpNPR1_ProSeqR1	GGATTCAACCTTATGAGGAG
MpNPR1_ProSeqF1	CTCCTCATAAGGTTGAATCC
MpNPR1_ProSeqF2	TAGATATCACGCACTCATGG
MpNPR1_ProSeqF3	GTGAAGAAAGAATGAAGGCG
MpNPR1_ProSeqF4	TATTGTGCGCTGCGTTCTCC
MpNPR1_ProSeqF5	TCCGTTCATGTCCATCTGTC
MpNPR1_ProSeqF6	TTCCAGTGTAGGTACAGTGC
MpNPR1_ProSeqF7	GGCATTGAAGATTTCAGGAC
MpNPR1_ProSeqF8	CCTTTGTTCTCTTTGACTGG
MpNPR1_ProSeqF9	AGCAGATCCATTGGTGGCTG
MpNPR1_ProSeqFA	AAAAAACACTGGACCTACGG
MpNPR1_ProSeqFB	AGACTGTTCGCTCGCTCTAG
